# Segmentation gene expression and function in *Vanessa cardui,* an emerging model for Lepidoptera

**DOI:** 10.64898/2026.06.01.729330

**Authors:** Ximena Gutiérrez Ramos, Katie Reding, Leslie Pick

## Abstract

Although all insects are segmented, the genes that control this process vary across species. Many of the pair-rule (PR) genes that direct segment formation in *Drosophila* are similarly utilized in other holometabolous insects, but more distantly related species use different genes for PR-patterning. Previously, we showed that Lepidoptera lack a highly conserved PR-gene, *paired.* Here, we used the painted lady butterfly *Vanessa cardui* as a lepidopteran model to explore the expression and function of PR-genes in this large clade of moths and butterflies. Orthologs of four *Drosophila* PR-genes are expressed in PR-like stripes and at least one displays PR-like function. Neither of the two genes that have PR-function in Hemiptera but not in *Drosophila* have PR-roles in *Vanessa.* Rather, the hemipteran PR-gene *Blimp1* functions in a novel fashion in abdominal segmentation in *Vanessa*. Thus, while butterflies appear to share PR-patterning mechanisms with other insects, they utilize only a subset of the *Drosophila* PR-gene orthologs and have not taken on hemipteran PR-orthologs for this process. These findings suggest extensive rewiring of the segmentation gene regulatory network in Lepidoptera.
