## Supplementary material for "Segmentation gene expression and function in *Vanessa cardui,* an emerging model for Lepidoptera": GutierrezRamos_etal_SuppTables.xlsx

### Sheet: List of Supplementary Tables
Ximena Gutiérrez Ramos et al. List of Supplementary Tables
Supplementary Table S1. Vanessa pair-rule genes eRNAi phenotype counts.
Supplementary Table S2. Vcar-gsb-dsRNA1 phenotypes from dilution experiment.
Supplementary Table S3. Vanessa slp1 and slp2 double knockdown eRNAi phenotypes.
Supplementary Table S4. Insect segmentation gene references used for Figure 6.
Supplementary Table S5. Primers used in this study.
Supplementary Table S6. Vanessa pair-rule genes dsRNA sequences.

### Sheet: TableS1
Supplementary Table S1. Vanessa PR-genes eRNAi phenotype counts.
	Phenotype
Sample	Pair-rule like	%	Head-like	%	Head+1Prolegs	%	Head+Prolegs	%	Head+Legs+Prolegs	%	Torus	%	Fusion A3+A4	%	Partial fusions	%	Undefined mass	%	Head+1Leg+2/3prolegs	%	Wildtype-like	%	Delay development	%	No development	%	Total	Total per gene
Vcar-gsb dsRNA1, 1.5uM	---		11		36		---		---		13		---		0		---		---		7		0		7		74
	---		33		9		---		---		13		---		62		---		---		18		0		9		144
	---		12		53		---		---		26		---		0		---		---		0		0		5		96
	---		58		19		---		---		39		---		0		---		---		7		0		13		136
Total	0	0	114	25.3333	117	26	0	0	0	0	91	20.2222	0	0	62	13.7778	0	0	0	0	32	7.11111	0	0	34	7.55556	450
Vcar-gsb dsRNA2, 1.5 uM	---		67		48		---		---		86		---		17		---		---		41		6		41		306
	---		68		31		---		---		151		---		0		---		---		2		0		23		275
Total	0	0	135	23.2358	79	13.5972	0	0	0	0	237	40.7917	0	0	17	2.92599	0	0	0	0	43	7.40103	6	1.0327	64	11.0155	581	1031
Vcar-eve dsRNA1, 1.5 uM	50		1		---		---		---		---		---		3		---		---		48		0		15		117
	30		1		---		---		---		---		---		20		---		---		54		0		21		126
	44		0		---		---		---		---		---		49		---		---		25		0		25		143
	43		2		---		---		---		---		---		56		---		---		38		0		15		154
Total	167	30.9259	4	0.740741	0	0	0	0	0	0	0	0	0	0	128	23.7037	0	0	0	0	165	30.5556	0	0	76	14.0741	540
Vcar-eve dsRNA2, 1.5 uM	37		7		---		---		---		---		---		26		---		---		44		2		20		136
	59		7		---		---		---		---		---		24		---		---		54		0		17		161
	79		6		---		---		---		---		---		22		---		---		35		0		11		153
Total	175	38.8889	20	4.44444	0	0	0	0	0	0	0	0	0	0	72	16	0	0	0	0	133	29.5556	2	0.444444	48	10.6667	450	990
Vcar-slp1 dsRNA1, 3 uM	---		---		---		---		---		---		---		---		---		---		135		15		7		157
	---		---		---		---		---		---		---		---		---		---		138		13		13		164
	---		---		---		---		---		---		---		---		---		---		123		8		12		143
	---		---		---		---		---		---		---		---		---		---		79		3		18		100
Total	0	0	0	0	0	0	0	0	0	0	0	0	0	0	0	0	0	0	0	0	475	84.2199	39	6.91489	50	8.86525	564
Vcar-slp1 dsRNA2 3 uM	---		---		---		---		---		---		---		---		---		---		60		0		21		81
	---		---		---		---		---		---		---		---		---		---		113		0		46		159
	---		---		---		---		---		---		---		---		---		---		109		0		37		146
	---		---		---		---		---		---		---		---		---		---		95		0		55		150
Total	0	0	0	0	0	0	0	0	0	0	0	0	0	0	0	0	0	0	0	0	377	70.3358	0	0	159	29.6642	536	1100
Vcar-slp2 dsRNA1, 1.5 uM	---		10		---		95		15		3		---		2		---		---		12		0		28		165
	---		4		---		22		0		2		---		2		---		---		18		0		8		56
	---		4		---		13		5		4		---		2		---		---		19		2		14		63
Total	0		18	6.33803	0	0	130	45.7746	20	7.04225	9	3.16901	0	0	6	2.11268	0	0	0	0	49	17.2535	2	0.704225	50	17.6056	284
Vcar-slp2 dsRNA2, 1.5 uM	---		5		---		28		17		8		---		1		---		---		79		1		23		162
	---		17		---		21		16		6		---		0		---		---		61		7		24		152
	---		0		---		15		10		9		---		6		---		---		82		5		17		144
Total	0	0	22	4.80349	0	0	64	13.9738	43	9.38865	23	5.02183	0	0	7	1.52838	0	0	0	0	222	48.4716	13	2.83843	64	13.9738	458	742
Vcar-run dsRNA1, 1.5 uM	---		---		---		---		---		---		---		6		92		19		14		0		15		146
	---		---		---		---		---		---		---		5		84		31		23		0		15		158
	---		---		---		---		---		---		---		3		93		17		5		0		37		155
	---		---		---		---		---		---		---		12		62		22		45		0		17		158
Total	0	0	0	0	0	0	0	0	0	0	0	0	0	0	26	4.21394	331	53.6467	89	14.4246	87	14.1005	0	0	84	13.6143	617
Vcar-run dsRNA12 1.5 uM	---		---		---		---		---		---		---		1		67		18		50		0		15		151
	---		---		---		---		---		---		---		1		70		29		44		0		19		163
	---		---		---		---		---		---		---		7		48		35		52		0		17		159
	---		---		---		---		---		---		---		4		22		31		56		0		38		151
Total	0	0	0	0	0	0	0	0	0	0	0	0	0	0	13	2.08333	207	33.1731	113	18.109	202	32.3718	0	0	89	14.2628	624	1241
Vcar-E75 dsRNA1, 3 uM	---		---		---		---		---		---		---		---		---		---		140		4		11		155
	---		---		---		---		---		---		---		---		---		---		147		1		7		155
	---		---		---		---		---		---		---		---		---		---		138		1		10		149
	---		---		---		---		---		---		---		---		---		---		144		3		5		152
Total	0	0	0	0	0	0	0	0	0	0	0	0	0	0	0	0	0	0	0	0	569	93.126	9	1.473	33	5.40098	611
Vcar-E75 dsRNA2, 3 uM	---		---		---		---		---		---		---		---		---		---		108		6		41		155
	---		---		---		---		---		---		---		---		---		---		136		9		12		157
Total	0	0	0	0	0	0	0	0	0	0	0	0	0	0	0	0	0	0	0	0	244	78.2051	15	4.80769	53	16.9872	312	923
Vcar-Blimp1 dsRNA1, 1.5 uM	---		---		---				---		---		79		14		---		---		2		33		8		136
	---		---		---				---		---		33		58		---		---		33		13		8		145
	---		---		---				---		---		70		45		---		---		2		0		6		123
	---		---		---				---		---		103		29		---		---		1		5		3		141
Total	0	0	0	0	0	0	0	0	0	0	0	0	285	52.2936	146	26.789	0	0	0	0	38	6.97248	51	9.3578	25	4.58716	545
Vcar-Blimp1 dsRNA2, 1.5 uM	---		---		---		---		---		---		79		2		---		---		2		3		22		108
	---		---		---		---		---		---		36		34		---		---		68		21		12		171
	---		---		---		---		---		---		64		32		---		---		45		6		13		160
Total	0	0	0	0	0	0	0	0	0	0	0	0	179	40.7745	68	15.4897	0	0	0	0	115	26.1959	30	6.83371	47	10.7062	439	984
tgfp dsRNA, 3 uM	---		---		---		---		---		---		---		---		---		---		125		1		25		151
	---		---		---		---		---		---		---		---		---		---		112		1		22		135
	---		---		---		---		---		---		---		---		---		---		143		2		12		157
Total	0	0	0	0	0	0	0	0	0	0	0	0	0	0		0	0	0	0	0	380	85.7788	4	0.902935	59	13.3183	443
tgfp dsRNA, 1.5 uM	---		---		---		---		---		---		---		---		---		---		121		0		11		132
	---		---		---		---		---		---		---		---		---		---		87		0		16		103
	---		---		---		---		---		---		---		---		---		---		102		0		35		137
	---		---		---		---		---		---		---		---		---		---		142		5		4		151
Total	0	0	0	0	0	0	0	0	0	0	0	0	0	0	0	0	0	0	0	0	452	86.4245	5	0.956023	66	12.6195	523	966

### Sheet: TableS2
Supplementary Table S2. Vcar-gsb-dsRNA1 phenotypes from dilution experiment.
Sample	Phenotype														Total
	Head-like	%	Head+1Prolegs	%	Torus	%	Partial fusions	%	Wildtype-like	%	Delay development	%	No development	%
Vcar-gsb-dsRNA1 1.5uM	5	3.42466	0	0	9	6.16438	61	41.7808	57	39.0411	6	4.10959	8	5.47945	146
Vcar-gsb-dsRNA1 0.15 uM	0	0	0	0	0	0	55	41.3534	47	35.3383	25	18.797	6	4.51128	133
Vcar-gsb-dsRNA1 0.015 uM	0	0	0	0	0	0	33	23.2394	91	64.0845	12	8.4507	6	4.22535	142

### Sheet: TableS3
Supplementary Table S3. Vanessa slp1 and slp2 double knockdown eRNAi phenotypes
Sample	Phenotype
	Head-like	%	Head+1Prolegs	%	Head+Legs+1Proleg	%	Torus	%	Partial fusions	%	Wildtype-like	%	Delay development	%	No development	%	Total
Vcar-slp1-dsRNA1 + Vcar-slp2-dsRNA2 1.5 uM	7		27		4		10		7		44		12		42		153
	9		46		4		7		3		33		27		27		156
	7		57		6		4		11		31		5		3		124
Total	23	5	130	30	14	3	21	5	21	5	108	25	44	10	72	17	433

### Sheet: TableS4
Supplementary Table S4. Insect segmentation gene references used for Figure 6.
Reference	Order, specie	Gene
Nusslein-Volhard C, Weisman E. 1980. Mutations affecting segment number and polarity in Drosophila. Nature 287: 795-801.	Diptera, Drosophila melanogaster	wg, gsb, eve, prd, odd, en, run
Hafen E, Kuroiwa A, Gehring WJ. 1984. Spatial distribution of transcripts from the segmentation gene fushi tarazu during Drosophila embryonic development. Cell 37:833-841.	Diptera, Drosophila melanogaster	ftz
Kornberg T, Siden I, O'Farrell P, Simon M. 1985. The engrailed locus of Drosophila: in situ localization of transcripts reveals compartment-specific expression. Cell 40:43-53.	Diptera, Drosophila melanogaster	en
Fjose A, McGinnis WJ, Gehring WJ. 1985. Isolation of a homoeo box-containing gene from the engrailed region of Drosophila and the spatial ditribution of its transcripts. Nature 313: 284-289.	Diptera, Drosophila melanogaster	en
Ingham PW, Howard KR, Ish-Horowicz D. 1985. Transcription pattern of the Drosophila segmentation gene hairy. Nature 318, 439–445.	Diptera, Drosophila melanogaster	h
Macdonald PM, Ingham P, Struhl G. 1986. Isolation, structure, and expression of even-skipped: a second pair-rule gene of Drosophila containing a homeo box. Cell 47(5):721-34.	Diptera, Drosophila melanogaster	eve
Kilchherr F, Baumgartner S, Bopp D, Frei E, Noll M. 1986. Isolation of the paired gene of Drosophila and its spatial expression during early embryogenesis. Nature 321(6069):493-499.	Diptera, Drosophila melanogaster	prd
Bopp D, Burri M, Baumgartner S, Frigerio G, Noll M. 1986. Conservation of a large protein domain in the segmentation gene paired and in functionally related genes of Drosophila. Cell 47:1033–1040.	Diptera, Drosophila melanogaster	prd, gsb
Baumgartner S, Bopp D, Burri M, Noll M. 1987.Structure of two genes at the gooseberry locus related to the paired gene and their spatial expression during Drosophila embryogenesis. Genes Dev. 1:1247–1267.	Diptera, Drosophila melanogaster	prd, gsb
Ingham P, Gergen P. 1988. Interactions between the pair-rule genes runt, hairy, even-skipped and fushi tarazu and the establishment of periodic pattern in the Drosophila embryo. Development 104(Supplement):51–60.	Diptera, Drosophila melanogaster	run, h, eve, ftz
Gergen JP, Butler BA. 1988. Isolation of the Drosophila segmentation gene runt and analysis of its expression during embryogenesis. Genes Dev. 2(9):1179-93.	Diptera, Drosophila melanogaster	run
Dow CQ, Hiromi Y, Gehring WJ, Goodman CS. 1988. Expression and function of the segmentation gene fushi tarazu during Drosophila neurogenesis. Science 239:170-175.	Diptera, Drosophila melanogaster	ftz
Coulter DE, Swaykus EA, Beran-Koehn MA, Goldberg D, Wieschaus E, et al. 1990. Molecular analysis of oddskipped, a zinc finger encoding segmentation gene with a novel pair-rule expression pattern. EMBO J 9(11):3795–3804.	Diptera, Drosophila melanogaster	odd
Grossniklaus U, Pearson RK, Gehring WJ. 1992. The Drosophila sloppy paired locus encodes two proteins involved in segmentation that show homology to mammalian transcription factors. Genes and Development 6:1030-1051.	Diptera, Drosophila melanogaster	slp1, slp2
Cadigan KM, Grossniklaus U, Gehring WJ. 1994. Functional redundancy: the respective roles of the two sloppy paired genes in Drosophila segmentation. Proc. Natl. Acad. Sci. USA. 91:6324-6328.	Diptera, Drosophila melanogaster	slp1, slp2
Benedyk MJ, Mullen JR, DiNardo S. 1994. odd-paired: a zinc finger pair-rule protein required for the timely activation of engrailed and wingless in Drosophila embryos. Genes Dev 8(1):105–117.	Diptera, Drosophila melanogaster	opa
Yu Y, Li W, Su K, Yussa M, Han W, Perrimon N, Pick L. 1997. The nuclear hormone receptor Ftz-F1 is a cofactor for the Drosophila homeodomain protein Ftz. Nature 385:552-555.	Diptera, Drosophila melanogaster	ftzf1
Hanly JJ, Robertson ECN, Corning OBWH, Martin A. 2021. Porcupine/Wntless-dependent trafficking of the conserved WntA ligand in butterflies. J. Exp. Zool. B Mol. Dev. Evol. 1-12.	Lepidoptera, Vanessa cardui	wg
Gutierrez Ramos X, Pick L. 2025. Arthropod Pax gene evolution: a role for Vanessa cardui twin of eyeless in eye development. Molecular Biology and Evolution 42:1-19	Lepidoptera, Vanessa cardui	prd, gsb
This paper	Lepidoptera, Vanessa cardui	gsb, ftz, ftzf1, eve, slp1, slp2, run, odd, h, opa, E75, Blimp1, en
Holzem M, Braak N, Brattstrom O, McGregor AP, Breuker CJ. 2019. Wnt gene expression during early embryogenesis in the nymphalid butterfly Bicyclus anynana. Front. Ecol. Evol. 7:468.	Lepidoptera, Bicyclus anynana	wg, en
Matsuoka Y, Murugesan SN, Prakash A, Monteiro A. 2023. Lepidopteran prolegs are novel traits, not leg homologs. Sci Adv. 9: eadd9389.	Lepidoptera, Bicyclus anynana	gsb - late embryo expression
Xu X, Xu PX, Amanai K, Suzuki Y. 1997. Double-segment definition role of even-skipped homologs along the evolution of insect pattern formation. Develop. Growth Differ. 39:515-522.	Lepidoptera, Bombyx mori	eve
Liu W, Yang F, Jia S, Miao X, Huang Y. 2008. Cloning and characterization of Bmrunt from the silkworm Bombyx mori during embryonic development. Archives of Insect Biochemistry and Physiology 69:47-59.	Lepidoptera, Bombyx mori	run
Nakao H. 2010. Characterization of Bombyx embryo segmentation process: expresion profiles of engrailed, even-skipped, caudal , and wnt1/Wingless homologues. J. Exp. Zool. (Mol. Dev. Ecol.) 314B:224-231.	Lepidoptera, Bombyx mori	eve, en, wg
Yamaguchi J, Mizoguchi T, Fujiwara H. 2011. siRNAs induce efficient RNAi response in Bombyx mori. PLoS ONE 6(9): e25469.	Lepidoptera, Bombyx mori	wg, odd
Zhang Z, Aslam AFM, Liu X, Li M, Huang Y, et al. 2015. Functional analysis of Bombyx Wnt1 during embryogenesis using the CRISPR/Cas9 system. Journal of Insect Physiology. 79:73-79.	Lepidoptera, Bombyx mori	wg
Nakao H. 2015. Analyses of interactions among pair-rule genes and the gap gene Kruppel in Bombyx segmentation. Dev. Biol. 405:149-157.	Lepidoptera, Bombyx mori	eve, run, odd
Swevers L, Eystathioy T, Iatrou K. 2002. The orphan nuclear receptors BmE75A and BmE75C of the silkmoth Bombyx mori: hornmonal control and ovarian expression. Insect Biochemistry and Molecular Biology 32:1643-1652.	Lepidoptera, Bombyx mori	E75 - expression on ovaries
Wu S-Y, Tong X-L, Li C-L, Ding X, Zhang Z-L, et al. 2019. BmBlimp-1 gene encoding a C2H2 zinc finger protein is required for wing development in the silkworm Bombyx mori. International Journal of Biological Sciences 15(12):2664-2675.	Lepidoptera, Bombyx mori	Blimp1 - empression on ovaries
Kraft R, Jackle H. 1994. Drosophila mode of metamerization in the embryogenesis of the lepidopteran insect Manduca sexta. Proc. Natl. Acad. Sci. USA. 91:6634-6638.	Lepidoptera, Manduca sexta	wg, run
Sommer RJ, Tautz D. 1993. Involvement of an orthologue of the Drosophila pair-rule gene hairy in segment formation of the short germ-band embryo of Tribolium (Coleoptera). Nature 361:448–450.	Coleoptera, Tribolium castaneum	en, h
Brown SJ, Hilgenfeld RB, Denell RE. 1994. The beetle Tribolium castaneum has a fushi tarazu homolog expressed in stripes during segmentation. Proc. Natl. Acad. Sci. USA. 91:12922-12926.	Coleoptera, Tribolium castaneum	ftz
Patel NH, Condron BG, Zinn K. 1994. Pair-rule expression patterns of even-skipped are found in both short- and long-germ beetles. Nature 367:429-434.	Coleoptera, Tribolium castaneum	eve
Maderspacher F, Bucher G, Klinger M. 1998. Pair-rule and gap gene mutants in the flour beetle Tribolium castaneum. Dev Genes Evol 208:558-568.	Coleoptera, Tribolium castaneum	prd, slp
Choe CP, Miller SC, Brown SJ. 2006. A pair-rule gene circuit defines segments sequentially in the short-germ insect Tribolium castaneum. Proct. Natl. Acad. Sci. USA. 103(17):6560-6564.	Coleoptera, Tribolium castaneum	eve, run, odd, h, opa
Choe CP, Brown SJ. 2007. Evolutionary flexibility of pair-rule patterning revealed by functional analysis of secondary pair-rule genes, paired and sloppy-paired in the short germ insect, Tribolium castaneum. Dev Biol 302(1):281-294.	Coleoptera, Tribolium castaneum	prd, slp
Aranda M, Marquez-Souza H, Bayer T, Tautz D. 2008. The role of the segmentation gene hairy in Tribolium. Dev. Genes Evol. 218:465-477.	Coleoptera, Tribolium castaneum	h, gsb, ftz
Janssen R, Le Gouar M, Pechmann M, Poulin F, Bolognesi R, Schwager EE, et al. 2010. Conservation, loss, and redeployment of Wnt ligands in protostomes: implications for understanding the evolution of segment formation. BMC Evolutionary Biology 10:374.	Coleoptera, Tribolium castaneum	wg, en
Heffer A, Grubbs N, Mahaffey J, Pick L. 2013. The evolving role of the orphan nuclear receptorr ftz-f1, a pair-rule segmentation gene. Evolution and Development 15:6, 406-417.	Coleoptera, Tribolium castaneum	ftz, ftzf1
Choe CP, Stellabotte F, Brown SJ. 2017. Regulation and function of odd-paired in Tribolium segmentation. Dev Genes Evol 227:309-317.	Coleoptera, Tribolium castaneum	opa
https://ibeetle-base.uni-goettingen.de/details/TC014741	Coleoptera, Tribolium castaneum	blimp1
https://ibeetle-base.uni-goettingen.de/details/TC031236	Coleoptera, Tribolium castaneum	E75
Patel NH, Condron BG, Zinn K. 1994. Pair-rule expression patterns of even-skipped are found in both short- and long-germ beetles. Nature 367:429-434.	Coleoptera, Dermestes maculatus	eve
Xiang J, Forrest IS, Pick L. 2015. Dermestes maculatus: an intermediate-germ beetle model system for evo-devo. EvoDevo 6:32.	Coleoptera, Dermestes maculatus	prd, en
Xiang J, Reding K, Heffer A, Pick L. 2017. Conservation and variation in pair-rule gene expression and function in the intermediate-germ beetle Dermestes maculatus. Development 144:4625-4636.	Coleoptera, Dermestes maculatus	eve, odd, run, h, slp, ftz, ftz-f1, opa
Keller RG, Desplan C, Rosenberg MI. 2010. Identification and characterization of Nasonia Pax genes. Insect Mol Biol 19(Suppl 1):109-120.	Hymenoptera, Nasonia vitrippenis	prd
Rosenberg MI, Brent AE, Payre F, Desplan C. 2014. Dual mode of embryonic development its highlighted by expression and function of Nasonia pair-rule genes. eLife 3:e01440.	Hymenoptera, Nasonia vitrippenis	eve, odd, run, h
Taylor SE, Dearden PK. 2022. The Nasonia pair-rule gene regulatory network retains its function over 300 million years of evolution. Development 149, dev199632.	Hymenoptera, Nasonia vitrippenis	h, odd, run, eve, ftz, e75A, wg, en
Walldorf U, Fleig R, Gehring WJ. 1989. Comparison of homeobox-containing genes of the honeybee and Drosophila. Proc. Natl. Acad. Sci. USA 86:9971-9975.	Hymenoptera, Apis mellifera	en: e30, e60
Binner P, Sander K. 1997. Pair-rule patterning in the honeybee Apis mellifera: expression of even-skipped combines traits known from beetles and fruitfly. Dev. Genes Evol. 206:447-454.	Hymenoptera, Apis mellifera	eve
Osborne PW, Dearden PK. 2005. Expression of Pax group III genes in the honeybee (Apis mellifera). Dev Genes Evol 215:499-508.	Hymenoptera, Apis mellifera	prd, gsb
Dearden PK, Wilson MJ, Sablan L, Osborne PW, Havler M, et al. 2006. Patterns of conservation and change in honey bee developmental genes. Genome Research 16:1376-1384.	Hymenoptera, Apis mellifera	wg, ftz
Wilson MJ, Havler M, Dearden PK. 2010. Giant, Kruppel, and caudal act as gap genes with extensive roles in patterning the honeybee embryo. Dev. Biol. 339:200-211.	Hymenoptera, Apis mellifera	eve
Wilson MJ, Dearden PK. 2012. Pair-rule gene orthologues have unexpected maternal roles in the honeybee (Apis mellifera). PLoS ONE 7(9):e46490.	Hymenoptera, Apis mellifera	eve, run, h, ftz
Liu PZ, Kaufman TC. 2005. even-skipped is not a pair-rule gene but has segmental and gap-like functions in Oncopletus fasciatus, an intermediate germband insect. Development 132, 2081-2092.	Hemiptera, Oncopeltus fasciatus	eve
Erezyilmaz DF, Kelstrup HC, Riddiford LM. 2009. The nuclear receptor E75a has a novel pair-rule-like function in patterning the milkweed bug, Oncopeltus fasciatus. Dev. Biol. 334(1):300-310.	Hemiptera, Oncopeltus fasciatus	E75a
Reding K, Chen M, Lu Y, Cheatle Jarvela AM, Pick L. 2019. Shifting roles of Drosophila pair-rule gene orthologs: segmental expression and function in the milkweed bug Oncopeltus fasciatus. Development 146 dev181453.	Hemiptera, Oncopeltus fasciatus	E75a, run, eve, prd, odd, slp, opa, ftz, ftzf1, h, gsb
Reding K, Chung M, Heath A, Hotopp JD, Pick L. 2024. Same rule, different genes: Blimp1 is a pair-rule gene in the milkweed bug Oncopeltus fasciatus. Sci. Adv. 10, eadq9045.	Hemiptera, Oncopeltus fasciatus	Blimp1

### Sheet: TableS5
Supplementary Table S5. Primers used in this study.
Name	Sequence	Notes
Gene isolation experiments
Vcar-gsbF	ATGGCTGTTTCAACGTTGAACATGAC	Gene isolation
Vcar-gsbR	TTAGTGAACCCTCCCCATGTCC	Gene isolation
Vcar-ftzF	ATGTCTTCAGCAGCTACGAC	Gene isolation
Vcar-ftzR	TCACAGTCACATTTTGGG	Gene isolation
Vcar-ftzf1F1	TCAAAGTGTAAGTGAAGTGGCC	Gene isolation, partial
Vcar-ftzf1F2	TCGAAGAACTGTGTCCTGTTTG	Gene isolation, partial
Vcar-ftzf1R1	CTGGTACGGCCGATAAAATCAA	Gene isolation, partial
Vcar-ftzf1R2	CAAGTTTTGGTCCAGCACTTTG	Gene isolation, partial
Vcar-ftzf1R3	CTTGCGCTTGGCGTGTAACATT	Gene isolation, partial
Vcar-eveF	CCAACAGAATCGTGTACCGAAT	Gene isolation
Vcar-eveR	ATGATGGCCGGAGATTTGATTC	Gene isolation
Vcar-slp1F	CACAGCTATGAGTCCTCCGA	Gene isolation
Vcar-slp1R	CACAGTCTGACACTTCGAAACA	Gene isolation
Vcar-slp2F	TCAACATGGTGAAGTTCGAAGG	Gene isolation
Vcar-slp2R	GTTCAAGTGTCAGCCTCTTTGA	Gene isolation
Vcar-runF	GAGAGGTGTTCTAGGGTGAACT	Gene isolation
Vcar-runR	ATTTTGGTTGACGTCGGACTAG	Gene isolation
Vcar-oddF	GACAAGCCTTACAGTGTTGATAG	Gene isolation
Vcar-oddR	AGGTCTTTTCGGGACTTCCA	Gene isolation
Vcar-hF	TACGCGTGTGCAGTGAT	Gene isolation
Vcar-hR	ATGGACTGTCACCAAGGT	Gene isolation
Vcar-opaF	TTGACTTGAACTGGATTCGTGG	Gene isolation, partial
Vcar-opaR	AGCTTTAGGCGGATTCTAGTGA	Gene isolation, partial
Vcar-opaF2	CGGTTTGCCAACTCATCTGATA	Gene isolation, partial
Vcar-opaR2	GTTGAGGCTCTCTAGTTTGTCG	Gene isolation, partial
Vcar-E75F	GCAGCAATGCAACAATCATCTT	Gene isolation
Vcar-E75R	ATTCCCAGATTCGATCCCAGAA	Gene isolation
Vcar-enF	TCGATAACAGTCGTACCGTGTA	Gene isolation
Vcar-enR	AAGTTCAAATTGTCGAGCCGAT	Gene isolation
In situ hybridizations: probe synthesis
Vcar-gsbF	CTGCGTCTCCAAGATCCTTAAC	Probe primer
Vcar-gsbRT7	GAAATAATACGACTCACTATAGGGAGACGTCTTCTGGGCTAATTCTTCC	Probe primer
Vcar-ftz-like_F	GAAAACCGAACCAAATTGGCAA	Probe primer
Vcar-ftz-like_RT7	TAATACGACTCACTATAGGGAGACTCTTTTAACGTGAGGGTTGCT	Probe primer
Vcar-ftzf1F	TCAAAGTGTAAGTGAAGTGGCC	Probe primer
Vcar-ftzf1R2T7	TAATACGACTCACTATAGGGAGACAAGTTTTGGTCCAGCACTTTG	Probe primer
Vcar-eveF2	TTGCAGTTACCCGAGTCCAC	Probe primer version 1
Vcar-eveRT7	TAATACGACTCACTATAGGGAGAATGATGGCCGGAGATTTGATTC	Probe primer version 1
Vcar-eveF	CCAACAGAATCGTGTACCGAAT	Probe primer version 2
Vcar-eveR2T2	TAATACGACTCACTATAGGGAGATCGCATCGTCTCGGTCTGG	Probe primer version 2
Vcar-slp1F2	AAAGTACCGCGGCATTACGA	Probe primer version 1
Vcar-slp1RT7	TAATACGACTCACTATAGGGAGACACAGTCTGACACTTCGAAACA	Probe primer version 1
Vcar-slp1F	CACAGCTATGAGTCCTCCGA	Probe primer version 2
Vcar-slp1R2T7	TAATACGACTCACTATAGGGAGACAGCCCTGTTTATTCTCTTTGTAGTAAG	Probe primer version 2
Vcar-slp2F	TCAACATGGTGAAGTTCGAAGG	Probe primer
Vcar-slp2RT7	TAATACGACTCACTATAGGGAGAGCACTTTCACAAAGCACTTGTT	Probe primer
Vcar-runF	GAGAGGTGTTCTAGGGTGAACT	Probe primer
Vcar-runRT7	TAATACGACTCACTATAGGGAGAAGGTGCTGATCGTGATGGTG	Probe primer
Vcar-oddF2	CTCGTGTGACATATGCGGGA	Probe primer
Vcar-oddRT7	TAATACGACTCACTATAGGGAGAAGGTCTTTTCGGGACTTCCA	Probe primer
Vcar-hF2	GCCTCCGTCGGATGTAGAAG	Probe primer version 1
Vcar-hRT7	TAATACGACTCACTATAGGGAGAATGGACTGTCACCAAGGT	Probe primer version 1
Vcar-hF	TACGCGTGTGCAGTGAT	Probe primer version 2
Vcar-hR2T7	TAATACGACTCACTATAGGGAGAGACATCTCGAAGGATGTGTGAC	Probe primer version 2
Vcar-opaF2	CGGTTTGCCAACTCATCTGATA	Probe primer
Vcar-opaR2T7	TAATACGACTCACTATAGGGAGAGTTGAGGCTCTCTAGTTTGTCG	Probe primer
Vcar-E75F	GCAGCAATGCAACAATCATCTT	Probe primer
Vcar-E75RT7	TAATACGACTCACTATAGGGAGAGGAATCCAGGTATGAGGCCG	Probe primer
Vcar-Blimp1-F	CCATCATTACTGCCATTACCAC	Probe primer
Vcar-Blimp1-RT7	TAATACGACTCACTATAGGGAGAGTGAATTTCTGCATACATAAGTCGC	Probe primer
Vcar-en-F	CAGTCCTAATCAGGCGAACAGC	Probe primer
Vcar-en-RT7	TAATACGACTCACTATAGGGAGAGCTGTATCTGGTGCAGTACACC	Probe primer
embryonic RNA interference: dsRNA synthesis
Vcar-gsb_DS1_F	GAAATAATACGACTCACTATAGGGAGACTCGTCTACGGAAGCAATTAA	dsRNA 1
Vcar-gsb_DS1_R	GAAATAATACGACTCACTATAGGGAGATACTGTGATTTGCAGTCGGA	dsRNA 1
Vcar-gsb_DS2F	TAATACGACTCACTATAGGGAGAGTGGAATTACCTACCAACATCC	dsRNA 2
Vcar-gsb_DS2R	TAATACGACTCACTATAGGGAGATTAGTGAACCCTCCCCATGTCC	dsRNA 2
Vcar-slp1DS1F	TAATACGACTCACTATAGGGAGAGACTGGGAAGTTGAGGAGGC	dsRNA 1
Vcar-slp1DS1R	TAATACGACTCACTATAGGGAGACACAGTCTGACACTTCGAAACA	dsRNA 1
Vcar-slp1DS2F	TAATACGACTCACTATAGGGAGACACAGCTATGAGTCCTCCGA	dsRNA 2
Vcar-slp1DS2R	TAATACGACTCACTATAGGGAGATCGTAATGCCGCGGTACTTT	dsRNA 2
Vcar-slp2_25DS1F	TAATACGACTCACTATAGGGAGATCAACATGGTGAAGTTCGAAGG	dsRNA 1
Vcar-slp2_25DS1R	TAATACGACTCACTATAGGGAGAGCACTTTCACAAAGCACTTGTT	dsRNA 1
Vcar-slp25DS2F	TAATACGACTCACTATAGGGAGATCTACTCTCAGCTCCTCTACCA	dsRNA 2
Vcar-slp25DS2R	TAATACGACTCACTATAGGGAGAGTTCAAGTGTCAGCCTCTTTGA	dsRNA 2
Vcar-eveDS1F	TAATACGACTCACTATAGGGAGACCAACAGAATCGTGTACCGAAT	dsRNA 1
Vcar-eveDS1R	TAATACGACTCACTATAGGGAGATGGACTCGGGTAACTGCAAC	dsRNA 1
Vcar-eveDS2F	TAATACGACTCACTATAGGGAGAATGGTTCCAAAACCGTAGGA	dsRNA 2
Vcar-eveDS2R	TAATACGACTCACTATAGGGAGAATGATGGCCGGAGATTTGATTC	dsRNA 2
Vcar-runDS1F	TAATACGACTCACTATAGGGAGAGAGAGGTGTTCTAGGGTGAACT	dsRNA 1
Vcar-runDS1R	TAATACGACTCACTATAGGGAGATGAATGCTCCTGGATGACCATA	dsRNA 1
Vcar-runDS2F	TAATACGACTCACTATAGGGAGAGAGGTGAACTATTTCCGTTCCC	dsRNA 2
Vcar-runDS2R	TAATACGACTCACTATAGGGAGAATTTTGGTTGACGTCGGACTAG	dsRNA 2
Vcar-E75DS1F	TAATACGACTCACTATAGGGAGAGCAGCAATGCAACAATCATCTT	dsRNA 1
Vcar-E75DS1R	TAATACGACTCACTATAGGGAGAGGAATCCAGGTATGAGGCCG	dsRNA 1
Vcar-E75FDS2	TAATACGACTCACTATAGGGAGACCGACCAGGTCTTCGCAATA	dsRNA 2
Vcar-E75RDS2	TAATACGACTCACTATAGGGAGAATTCCCAGATTCGATCCCAGAA	dsRNA 2
Vcar-Blimp1DS1F	TAATACGACTCACTATAGGGAGACCATCATTACTGCCATTACCAC	dsRNA 1
Vcar-Blimp1DS1R	TAATACGACTCACTATAGGGAGAGTGAATTTCTGCATACATAAGTCGC	dsRNA 1
Vcar-Blimp1DS2F	TAATACGACTCACTATAGGGAGAGCACACGTACACCAAATAAGCC	dsRNA 2
Vcar-Blimp1DS2F	TAATACGACTCACTATAGGGAGACATCGTTAGGCGTAAGTTGATGGTC	dsRNA 2

### Sheet: TableS6
Supplementary Table S5. Vanessa PR-genes dsRNA sequences.
Name	dsRNA	Sequence
Vcar-gsb	1	CTCGTCTACGGAAGCAATTAAATTCCCAACAACTAAGTGCCTTTAACACAATGTCCTTGCAATCTGCCTTCCCATCGGTTCATCAGCAATACGAACCACCGTCTTCCTTCAATGCTCAATGTGCTTCATGGCAGCAATCATATTCTTCTGCGTTAGGTTCTAGTTCCGTCCTTAATTCTGCATTAGCACCTTCCCTGCACCAATCAGCATTGGCTACTCCTGTATGCCAGTCAGCTCTTACAGCTTCATCCTTGCATCCACCCACTTCAAGCTCATTTGCATCCGGGAACTTGACCCCGTTATCACATTCATCTGAACTACCGACGCCTCTACAAGCATCGTCTGATGCTACTCCTCCTAGTACGAGCCCAACTGCAGCGAGTCCGACTGCAAATCACA…
Vcar-gsb	2	GTGGAATTACCTACCAACATCCAACATATGCAAATGGCACCGAGACGGTCTCCCATCCGTACGGATATGGTGACTATGCAAAACAGGAGCACATGGCAGCCCACAATCACTGGACATCGAGACAGCTCAGTGGTCATCATCAAAATAAATTAGCCGAAGTCAGCGCCTGGCCAGAAAATTATAGTTCCTTCTTCGGTACAAACCACTCACATTATGCGTCCCACGCACATTCTCCTACCGAAGCAAAATCAGGATACCCTTACATTGGGCAACTTGGTGGAATGGACATGGGGAGGGTTCACTAA
Vcar-slp1	1	GACTGGGAAGTTGAGGAGGCGGTCCACTGCCGCATCGAGATCTCGGCTGGCGGCGTTCAAACGCGGCGCGATACTGCATCCAATGTTTGGGAACCCATACGCATCATTAGTGGGTCTCTATCCACCTTTGCTGTCCGTTTACGGAAGGTACGCTTTGCCGAGCCCGTTGCTGAGGCTGCCCCCGCCTCCGCCGAGTCCCTATCACCAGCTGTATCGTAGGATTCACGGATTGTCACCACCGGTGAGTCCTCCCGGCCCCGAGCCAGATTCCCACATGGCTAAGCATAGTTGATCGAGCTGCGGTCTCCCGGTATCCTCGGGATACTGGTCCAGACGTGCCAGTGGCGATGTCGAACTGTTTCGAAGTGTCAGACTGTG
Vcar-slp1	2	CACAGCTATGAGTCCTCCGAGTTTCGCAATACGAGACCTGCTGCCCGAGGCTTCTTCGCGATCGCCCTCGCCTTCCGACACCGAACTCGACGTCACAGGCACCGAGACACCTCCGCCCGGCACTTCGACTACTCCGGATGAAAAAAAGAATGAGAAACCGGCGTACAGCTACAACGCGCTCATCATGATGGCCATTCGAAGCAGCCCCGAGAAGCGACTGACGCTGAACGGTATATACGAGTACATTATGAAGAATTTCCCTTACTACAAAGAGAATAAACAGGGCTGGCAGAATTCTATACGTCACAATTTAAGTTTAAACAAGTGCTTCGTCAAAGTACCGCGGCATTACGA
Vcar-slp2	1	TCAACATGGTGAAGTTCGAAGGAGATTTTAGTATAAACGCTATACTGATGAACCACGCGGTGGCCAAGCCGCCACCGTCGCCCACCACGTCGTCGACGGCTACACCTTCCGAGGCGGATTTGAGCGACTCGGAGCTCGACGTCACGGGCACCGAACCCGTCGACTGCACGAAACCCAAGGAAGACGAGGAGAAGAAAGACAAGAAACACGAGAAACCGGCGTACAGCTACAACGCTCTCATCATGATGGCGATCCGCAACAGCCCCGAGAAGCGTTTGACGCTGAACGGCATCTATGAATACATCATGACCAACTTCCCGTACTACCGCGAGAACAGACAGGGTTGGCAAAACTCGATCCGCCACAACCTCAGCTTGAACAAGTGCTTTGTGAAAGTGC
Vcar-slp2	2	TCTACTCTCAGCTCCTCTACCAGAGGTACGCGCCAATGCAAATGAAAACACCTCCCGTTACACCGAGTGCAGTTCATCCAGCGTTCCGAGGAGAAATGGGTTATGGCAGCCTTCCATACTCCCCGGCGATGTACGGAGAGAGATTGCCCAATTCTCCGTTCATGAGCCAGTCGCCGTTATTGCAAAACTCCTTACAAACGTCAGCGATGTTGGCGCAGACGTCGCCGCTGCTTCCACCGTCGCCTCCGATGATGGCGCACTCACCACCCACATCCGGAGCATCGAGCCCGGAGCTCCCGTCACCATCTCACCACCCGCTAACGCCGCACATCTACAAGCCCGTGACGGTGTTGACGCGGCAGTGACTTCGCGCGCTAAGTAATCTCAAAGAGGCTGACA…
Vcar-eve	1	CCAACAGAATCGTGTACCGAATTTTCCGTTTTTCATGTCGTATGACAAGAGAGTTATCGGTAGTGGGTATCCAGAAGGTCAAGGGGGTGAGGACTTGAAGAGGGCGAGCCCTGGAAGTGTGAGGAGCGAAGTTGATAGCGACGGCGCTGATGATAGGCAACATGAGTCATTGAGCCCGCAATCTGAACCGATGAACACAAGCAATTCAGCCCCAGATCCAAATATAAGGAGATACCGCACAGCATTCACAAGGGAACAGCTAGCGCGACTCGAAAAGGAATTCATGAAAGAGAACTACGTCTCCAGACCGAGACGATGCGAACTAGCCGCGCAGTTGCAGTTACCCGAGTCCA
Vcar-eve	2	ATGGTTCCAAAACCGTAGGATGAAAGACAAGAGGCAGCGCATAGCAGTAGCCTGGCCTTACGCGGCTGTTTACAGCGATCCAGCATTCGCAGCGTCTATACTCCAAGCTGCGGCGTCATCAGTGGGATTACCCTACGGATACCCATCCCCAGCACTCCTGCCACCCTTCCACAACCCACAGCTGTTACCCTCAGGGTACCCCTACCCGTACCCACCTTACCCAAGATACCCCTACATTCCACCAACACCTCCATCCCCGGTTAATACTGAATCAAATCTCCGGCCATCAT
Vcar-run	1	GAGAGGTGTTCTAGGGTGAACTGGAGTCGATGCACCTTCCACACGCGAGTCCCCCGACCCCTACGATGGCGGACGTTTACACTCACATCCATGAGTACTACCGGCAGAGTCACGGCGACCTGGTGCAGACGGGTTCACCGGCTGTGCTTTGCTCTGCACTGCCCGGTCACTGGCGGTCGAACAAATCTCTACCCGTTGCGTTTAAGGTTGTCGCCTTGGATGACGTTCAAGACGGCACATTAGTTACTATTAAAGCGGGAAATGATGAAAATGTAATGGCAGAAATGAGGAACTGCACAGCAGTAATGAAGAACCAAGTAGCAAAATTCAATGACCTGAGGTTCGTGGGTCGGAGTGGTCGTGGGAAGTCATTCTCACTCACCATCACGATCAGCACCT…
Vcar-run	2	GAGGTGAACTATTTCCGTTCCCACCGGCGATGGCAAGTTTGCCATCGGGGGGACTAATTCCACCGCCCGGTGCATTCCTTCCACCAAATGGCTTATTACCATTCCCACCTCATCCTGCGGAGCTTGCATTGAAGACGCTACCACCAGAACTAACATTGAAGAATGGCATCAATCCTTACGATGCTTTGAGGCACTTACAGAGCAATGTATCTTCGATGGACACTTCTAGCGCACGTTTGTCTCCAACGAGCAGTAGGCAAAGTGGCAGTCCAAGGAGTATTGTGAACGCGAGCCCAAGATCGAAGGCCGATTCTAAATCTGAAGTGAATTCCACGCACGAGGCGACAATATCCGACGAGTCAGATGAAGAACAGATCGAAGTCGTGAAATCAGCTTTCC…
Vcar-E75	1	GCAGCAATGCAACAATCATCTTCGTCACGGGCGCAAGAACAAGCAGCAGCCGCAGAACTAGATGACGCCCCGCGGTTATTGGCCCGAGTGGTGCGCGCTCATCTCGATACCTGCGAGTTCACCCGCGACCGCGTGGCTGCCATGCGTGCCCGCGCTCGTGATTGTCCCACCTATTCTCAACCCACTTTGGCTTGTCCACTGAATCCAGCGCCAGAGTTGCAGTCTGAGAAAGAGTTTTCTCAGAGATTCGCCCACGTTATTCGCGGTGTGATTGACTTTGCCGGCCTCATACCTGGATTCC
Vcar-E75	2	CCGACCAGGTCTTCGCAATATCGAATTAGTAGAGCGAATGCACGCGAGACTGAAAGCGTGTCTACAGACTGTCGTTACTCAAAACAGACCAGACAGACCTGGTTTCCTTCGGGAGTTAATGGACACTCTACCAGACCTTCGTACACTAAGTACGCTTCATACAGAAAAACTGGTCGTGTTCCGTACAGAACATAAGGAACTGCTGAGACAACAGATGTGGGGTGATGAAGAAGGATGCTCCTGGGCAGATTCAGTTGTAGACGAATCGGCTCGCAGTCCTATTGGGTCCGTGTCTAGTAGCGAATCTGGTGAAGTCGTAGGGGACTGTGGCACACCTTTGTTAGCCGCAACCTTAGCCGGACGCCAAAGGTTAGACTCTCGAGGTTCTGTCGATGAAGA…
Vcar-Blimp1	1	CCATCATTACTGCCATTACCACAACAATTACCACCGCCAAATTCAGTTTCTGTTTATTCTTCATCACCTCCCCATACGATTCCTCACACTACAGAAATACGTGAAATAAGAGAGATAAGAGAAATAAGAGAAACGCGGTATGAAAGCCATTATCCCAATTATTCATATGGTCTATATTCGCCACCAAACTCAACAATTATTACTCAACTTGGTTCTCCGCCGACCACATATTCTCCAGTTTCATCCACACATCAGTATGAAAGAGCACAAAATAACCAAAGTAATCACCACTTTCCTTCCTCAACGAGTGTTATAACTCTTAAAAATTGTTCACAATTGAGCTTGATCAATTCAAACGTGAACGGCCAGCTTATACCTCAACACAGCAGTATGAGCCCA…
Vcar-Blimp1	2	GCACACGTACACCAAATAAGCCAAATGACAAAGTTTCTTGGAGATATTATTGGAGGGTACAAGAAACTGTCAGACATCATACTTATGGAAATATTAAGATATTCAAAGATAGTGATTATTATTACCTGGATGGTTCGGATACGAGTGTTGCAAACTGGATGCGATATGTGGCTTCGGCGTATTCTTTGTCCGTAATGAATCTTGTTGCATGTCAACACCAAGAACACATATACTTCTACACTATCAGGGATATTATGCCAAATGAAGAACTTATGGTATGGTATTGTAAGGACTTTGCAACTAGGCTTGGTTACGATATAGATCCTGAACGAGCTACATATTCCATCTGTAAAGAAGAAACTATAAAAAAAGCTTATGGCTTGCCACCTGCACCAGTAC…
